# Approaching pathogenic *Clostridia* from a One Health perspective

**DOI:** 10.1101/2024.01.08.574718

**Authors:** Laura M. Cersosimo, Jay N. Worley, Lynn Bry

## Abstract

Spore-forming pathogens have a unique capacity to thrive in diverse environments, and with temporal persistence afforded through their ability to sporulate. These behaviors require a One Health approach to identify critical reservoirs and outbreak-associated transmission chains, given their capacity to freely move across soils, waterways, foodstuffs, and as commensals or infecting pathogens in human and veterinary populations. Among anaerobic spore-formers, genomic resources for pathogens including *C*. *botulinum*, *C*. *difficile*, and *C*. *perfringens* enable our capacity to identify common and unique factors that support their persistence in diverse reservoirs and capacity to cause disease. Publicly available genomic resources for spore-forming pathogens at NCBI’s Pathogen Detection program aid outbreak investigations and longitudinal monitoring in national and international programs in public health and food safety, as well as for local healthcare systems. These tools also enable research to derive new knowledge regarding disease pathogenesis, and to inform strategies in disease prevention and treatment. As global community resources, the continued sharing of strain genomic data and phenotypes further enhances international resources and means to develop impactful applications. We present examples showing use of these resources in surveillance, including capacity to assess linkages among clinical, environmental, and foodborne reservoirs and to further research investigations into factors promoting their persistence and virulence in different settings.
