## Supplemental Data File 1 for "Approaching pathogenic *Clostridia* from a One Health perspective"

### Sheet: Cperfringens
Country	Count
Argentina	2
Australia	106
Belgium	7
Canada	14
Chile	2
China	558
Denmark	26
Finland	28
France	57
Germany	13
Ghana	7
India	3
Iran	1
Ireland	1
Italy	11
Japan	11
Kenya	1
Korea	1
Malaysia	4
Netherlands	20
Papua New Guinea	1
Peru	2
Russia	2
South Africa	6
South Korea	6
Switzerland	3
Tawain	1
Turkey	1
United Kingdom	407
United States	595
Yugoslavia	1
Empty	189

### Sheet: Cdifficile
Country	Count
United States	8814
United Kingdom	6912
Germany	1530
China	1306
Australia	1000
Canada	551
Japan	379
Switzerland	336
France	257
Israel	250
Spain	240
Ireland	170
Netherlands	107
Italy	104
Mexico	89
Sweden	75
Thailand	68
Brazil	67
Begium	61
Columbia	53
Slovenia	49
Hungary	45
Poland	42
Portugal	39
Cambodia	36
Austria	29
Greece	28
Slovakia	28
South Korea	38
Romania	24
Taiwan	24
Czech Republic	23
Malaysia	21
Indonesia	18
India	13
New Zealand	12
Bulgaria	10
Costa Rica	10
Denmark	10
Hongkong	10
Empty	3269

### Sheet: Cbotulinum
Country	Count
United States	194
Canada	186
United Kingdom	185
China	111
Argentina	87
Italy	85
Finland	75
France	39
Australia	30
Germany	19
Denmark	12
Japan	12
Sweden	11
India	7
Brazil	5
Netherlands	4
Russia	4
Spain	4
Uganda	4
Belgium	3
Hungary	3
Ireland	3
Norway	3
South Africa	2
Switzerland	2
Empty	326
