## Supplemental Data File 2 for "Approaching pathogenic *Clostridia* from a One Health perspective"

### Sheet: Isolate listing
Supplemental file isolate IDs - Isolates used figures for review.
Figure 2 - 8 isolates - PDS000017348.200
PDT000945192.2
PDT000007466.2
PDT000285175.1
PDT001612973.1
PDT001228450.1
PDT001070606.1
PDT001613008.1
PDT001673043.1
Figure 2 - 14 isolates - PDS000017348.200
PDT001228444.1
PDT001228432.1
PDT001228453.1
PDT001070626.1
PDT001672977.1
PDT001228464.1
PDT001228430.1
PDT001228449.1
PDT001612994.1
PDT001055027.1
PDT001613004.1
PDT001072026.1
PDT001070573.1
PDT001672953.1
Figure 3 - 13 isolates - PDS000040793.2
PDT000440326.1
PDT000440333.1
PDT000440275.3
PDT000440291.1
PDT000440335.1
PDT000440292.1
PDT000440276.3
PDT000440303.1
PDT000440298.1
PDT000440322.1
PDT000440289.1
PDT000440330.1
PDT000440287.1
Figure 4 -22 isolates - PDS000136320.1
PDT001611442.1
PDT001611423.1
PDT001611460.1
PDT001611441.1
PDT001611440.1
PDT001611434.1
PDT001611450.1
PDT001611432.1
PDT001611431.1
PDT001611451.1
PDT001611438.1
PDT001611435.1
PDT001611433.1
PDT001611426.1
PDT001611437.1
PDT001611466.1
PDT001611465.1
PDT001611447.1
PDT001611428.1
PDT001611444.1
PDT001611439.1
PDT000302309.1

### Sheet: Figure 2 Panel 1
#Isolate	BioSample	BioProject	Organism group	Scientific name	Strain	Location	Isolation source	Isolation type	Collected by	Collection date	SNP cluster	Assembly	Run	WGS accession	Species TaxID	TaxID	AMR genotypes	Virulence genotypes	AMRFinderPlus version	Platform	SRA Center	Method
PDT000007466.2	SAMEA3138368	PRJNA42467	Clostridioides difficile	Clostridioides difficile M120	M120	United Kingdom	Homo sapiens	clinical		2007	PDS000017348.200	GCA_000210435.1			1496	699035	abc-f=HMM,ant(6)-Ia=COMPLETE,ant(6)-Ib=COMPLETE,blaCDD=COMPLETE,blaR1=HMM,gyrB_S366V=POINT,gyrB_S416A=POINT,spw=COMPLETE,tet(44)=COMPLETE,tet(M)=COMPLETE,vanZ1=COMPLETE	cdtA=COMPLETE,cdtB=COMPLETE,tcdA=COMPLETE,tcdB=COMPLETE,tcdC=MISTRANSLATION,tcdE=COMPLETE,tcdR=COMPLETE	3.11.26
PDT000285175.1	SAMEA4071730	PRJEB13565	Clostridioides difficile	Clostridioides difficile M120		United Kingdom	patient	clinical		2007	PDS000017348.200	GCA_900095895.1		FRES00000000.1	1496	699035	abc-f=HMM,ant(6)-Ia=COMPLETE,ant(6)-Ib=COMPLETE,blaCDD=COMPLETE,blaR1=HMM,gyrB_S366V=POINT,gyrB_S416A=POINT,spw=COMPLETE,tet(44)=COMPLETE,tet(M)=COMPLETE,vanZ1=COMPLETE	cdtA=COMPLETE,cdtB=COMPLETE,tcdA=COMPLETE,tcdB=COMPLETE,tcdC=MISTRANSLATION,tcdE=COMPLETE,tcdR=COMPLETE	3.11.26
PDT000945192.2	SAMN16927931	PRJNA680994	Clostridioides difficile	Clostridioides difficile	M120			clinical	London School of Hygiene and Tropical Medicine		PDS000017348.200	GCA_016766955.1			1496	1496	ant(6)-Ia=COMPLETE,ant(6)-Ib=COMPLETE,blaCDD=COMPLETE,blaR1=HMM,cplR=COMPLETE,gyrB_S366V=POINT,gyrB_S416A=POINT,spw=COMPLETE,tet(44)=COMPLETE,tet(M)=COMPLETE,vanZ1=COMPLETE	cdtA=COMPLETE,cdtB=COMPLETE,tcdA=COMPLETE,tcdB=COMPLETE,tcdC=MISTRANSLATION,tcdE=COMPLETE,tcdR=COMPLETE	3.11.26			canu v. 2.0
PDT001070606.1	SAMN06675487	PRJNA381384	Clostridioides difficile	Clostridioides difficile	ST11	United Kingdom: Scotland	Faecal	clinical	Reference Lab	2014-04-24	PDS000017348.200	GCA_018898005.1	SRR5410544	DAEONB000000000.1	1496	1496	abc-f=HMM,ant(6)-Ia=COMPLETE,ant(6)-Ib=COMPLETE,blaCDD=COMPLETE,blaR1=HMM,gyrB_S366V=POINT,gyrB_S416A=POINT,spw=COMPLETE,tet(44)=COMPLETE,tet(M)=COMPLETE,vanZ1=COMPLETE	cdtA=COMPLETE,cdtB=COMPLETE,tcdA=COMPLETE,tcdB=COMPLETE,tcdC=MISTRANSLATION,tcdE=COMPLETE,tcdR=COMPLETE	3.11.26	ILLUMINA	UNIVERSITY OF GLASGOW	SKESA v. 2.2
PDT001228450.1	SAMN17377985	PRJNA692997	Clostridioides difficile	Clostridioides difficile		Ireland	clinical sample	clinical	ModMedMicOxford	2016-01-17	PDS000017348.200	GCA_021552755.1	SRR13480833	DAFNNA000000000.1	1496	1496	abc-f=HMM,ant(6)-Ia=COMPLETE,blaCDD=COMPLETE,blaCDD=HMM,blaR1=HMM,gyrA_T82I=POINT,gyrB_S366V=POINT,gyrB_S416A=POINT,spw=COMPLETE,spw=PARTIAL_END_OF_CONTIG,tet(M)=COMPLETE,vanS-Cd=PARTIAL_END_OF_CONTIG,vanZ1=COMPLETE	cdtA=COMPLETE,cdtB=COMPLETE,tcdA=PARTIAL_END_OF_CONTIG,tcdB=COMPLETE,tcdC=MISTRANSLATION,tcdE=COMPLETE,tcdR=COMPLETE	3.11.26	ILLUMINA	MODMEDMICOXFORD	SKESA v. 2.2
PDT001612973.1	SAMN31945773	PRJNA907009	Clostridioides difficile	Clostridioides difficile	B-52	United Kingdom		clinical		2021-06-08	PDS000017348.200	GCA_028596455.1		JAQRIA000000000.1	1496	1496	abc-f=HMM,ant(6)-Ia=COMPLETE,blaCDD=COMPLETE,blaR1=HMM,gyrB_S366V=POINT,gyrB_S416A=POINT,spw=COMPLETE,tet(M)=COMPLETE,vanZ1=COMPLETE	cdtA=COMPLETE,cdtB=COMPLETE,tcdA=COMPLETE,tcdB=COMPLETE,tcdC=MISTRANSLATION,tcdE=COMPLETE,tcdR=COMPLETE	3.11.26			SPAdes v. v3.13.1
PDT001613008.1	SAMN31945735	PRJNA907009	Clostridioides difficile	Clostridioides difficile	T88	Ireland	Sheep/Soil	environmental/other		2021-06-08	PDS000017348.200	GCA_028597175.1		JAQRJL000000000.1	1496	1496	abc-f=HMM,ant(6)-Ia=COMPLETE,ant(6)-Ib=COMPLETE,blaCDD=COMPLETE,blaR1=HMM,gyrB_S366V=POINT,gyrB_S416A=POINT,spw=COMPLETE,tet(44)=COMPLETE,tet(M)=COMPLETE,vanZ1=COMPLETE	cdtA=COMPLETE,cdtB=COMPLETE,tcdA=COMPLETE,tcdB=COMPLETE,tcdC=MISTRANSLATION,tcdE=COMPLETE,tcdR=COMPLETE	3.11.26			SPAdes v. v3.13.1
PDT001673043.1	SAMN25516945	PRJNA762697	Clostridioides difficile	Clostridioides difficile	RT78	United Kingdom	Human infection	clinical	ModMedMicOxford		PDS000017348.200	GCA_029490355.1	SRR17631455	DAOEEX000000000.1	1496	1496	abc-f=HMM,ant(6)-Ia=COMPLETE,ant(6)-Ib=COMPLETE,blaCDD=COMPLETE,blaR1=HMM,gyrB_S366V=POINT,gyrB_S416A=POINT,spw=COMPLETE,tet(44)=COMPLETE,tet(M)=COMPLETE,vanZ1=COMPLETE	cdtA=COMPLETE,cdtB=COMPLETE,tcdA=COMPLETE,tcdB=COMPLETE,tcdC=MISTRANSLATION,tcdE=COMPLETE,tcdR=COMPLETE	3.11.26	ILLUMINA	MODMEDMICOXFORD	SKESA v. 2.2

### Sheet: Figure 2 Panel 2
#Isolate	BioSample	BioProject	Organism group	Scientific name	Strain	Location	Isolation source	Isolation type	Collected by	Collection date	SNP cluster	Assembly	Run	WGS accession	Species TaxID	TaxID	AMR genotypes	Virulence genotypes	AMRFinderPlus version	Platform	SRA Center	Method
PDT001055027.1	SAMN04459332	PRJNA304087	Clostridioides difficile	Clostridioides difficile	Symptomatic Infection 2590	United Kingdom: Leeds	feces	clinical	Leeds Teaching Hospitals NHS Trust	2011-06-05	PDS000017348.200		SRR3338464		1496	1496	aad9=COMPLETE,blaCDD=COMPLETE,gyrA_T82I=POINT,gyrB_S366V=POINT,gyrB_S416A=POINT,tet(M)=COMPLETE,vanZ1=COMPLETE	cdtA=COMPLETE,cdtB=COMPLETE,tcdA=PARTIAL_END_OF_CONTIG,tcdB=COMPLETE,tcdC=MISTRANSLATION,tcdE=COMPLETE,tcdR=COMPLETE	3.11.26	ILLUMINA	MODMEDMICOXFORD
PDT001070573.1	SAMN06675520	PRJNA381384	Clostridioides difficile	Clostridioides difficile	ST11	United Kingdom: Scotland	Faecal	clinical	Reference Lab	2014-04-24	PDS000017348.200	GCA_018900675.1	SRR5410511	DAEOOC000000000.1	1496	1496	aad9=COMPLETE,abc-f=HMM,blaCDD=COMPLETE,blaR1=HMM,gyrB_S366V=POINT,gyrB_S416A=POINT,tet(M)=COMPLETE,vanZ1=COMPLETE	cdtA=COMPLETE,cdtB=COMPLETE,tcdA=PARTIAL_END_OF_CONTIG,tcdB=COMPLETE,tcdC=MISTRANSLATION,tcdE=COMPLETE,tcdR=COMPLETE	3.11.26	ILLUMINA	UNIVERSITY OF GLASGOW	SKESA v. 2.2
PDT001070626.1	SAMN06675467	PRJNA381384	Clostridioides difficile	Clostridioides difficile	ST11	United Kingdom: Scotland	Faecal	clinical	Reference Lab	2014-04-24	PDS000017348.200	GCA_018895035.1	SRR5410564	DAEOMI000000000.1	1496	1496	aad9=COMPLETE,abc-f=HMM,blaCDD=COMPLETE,blaR1=HMM,gyrB_S366V=POINT,gyrB_S416A=POINT,tet(M)=COMPLETE,vanZ1=COMPLETE	cdtA=COMPLETE,cdtB=COMPLETE,tcdA=PARTIAL_END_OF_CONTIG,tcdB=COMPLETE,tcdC=MISTRANSLATION,tcdE=COMPLETE,tcdR=COMPLETE	3.11.26	ILLUMINA	UNIVERSITY OF GLASGOW	SKESA v. 2.2
PDT001072026.1	SAMN19613651	PRJNA736231	Clostridioides difficile	Clostridioides difficile	ZZV18-9385	Poland	vegetables-potato	environmental/other	University of Gdansk	2018-06-09	PDS000017348.200	GCA_018960055.1	SRR14766177	DAEQOA000000000.1	1496	1496	aad9=COMPLETE,abc-f=HMM,blaCDD=COMPLETE,blaR1=HMM,gyrB_S366V=POINT,gyrB_S416A=POINT,tet(M)=COMPLETE,vanZ1=COMPLETE	cdtA=COMPLETE,cdtB=COMPLETE,tcdA=COMPLETE,tcdB=COMPLETE,tcdC=MISTRANSLATION,tcdE=COMPLETE,tcdR=COMPLETE	3.11.26	ILLUMINA	NATIONAL LABORATORY FOR HEALTH, ENVIRONMENT AND FOOD	SKESA v. 2.2
PDT001228430.1	SAMN17377965	PRJNA692997	Clostridioides difficile	Clostridioides difficile		Ireland	clinical sample	clinical	ModMedMicOxford	2014-06-13	PDS000017348.200	GCA_021553115.1	SRR13480813	DAFNNI000000000.1	1496	1496	aad9=COMPLETE,abc-f=HMM,blaCDD=COMPLETE,blaR1=HMM,gyrA_T82I=POINT,gyrB_S366V=POINT,gyrB_S416A=POINT,tet(M)=COMPLETE,vanZ1=COMPLETE	cdtA=COMPLETE,cdtB=COMPLETE,tcdA=PARTIAL_END_OF_CONTIG,tcdB=COMPLETE,tcdC=MISTRANSLATION,tcdE=COMPLETE,tcdR=COMPLETE	3.11.26	ILLUMINA	MODMEDMICOXFORD	SKESA v. 2.2
PDT001228432.1	SAMN17377967	PRJNA692997	Clostridioides difficile	Clostridioides difficile		Ireland	Farm sample	clinical	ModMedMicOxford	2015-05-01	PDS000017348.200	GCA_021552915.1	SRR13480815	DAFNND000000000.1	1496	1496	aad9=COMPLETE,abc-f=HMM,blaCDD=COMPLETE,blaR1=HMM,gyrB_S366V=POINT,gyrB_S416A=POINT,tet(M)=COMPLETE,vanZ1=COMPLETE	cdtA=COMPLETE,cdtB=COMPLETE,tcdA=PARTIAL_END_OF_CONTIG,tcdB=COMPLETE,tcdC=MISTRANSLATION,tcdE=COMPLETE,tcdR=PARTIAL_END_OF_CONTIG	3.11.26	ILLUMINA	MODMEDMICOXFORD	SKESA v. 2.2
PDT001228444.1	SAMN17377979	PRJNA692997	Clostridioides difficile	Clostridioides difficile		Ireland	Farm sample	clinical	ModMedMicOxford	2015-05-01	PDS000017348.200	GCA_021553035.1	SRR13480827	DAFNNG000000000.1	1496	1496	aad9=COMPLETE,abc-f=HMM,blaCDD=COMPLETE,blaR1=HMM,gyrB_S366V=POINT,gyrB_S416A=POINT,tet(M)=COMPLETE,vanZ1=COMPLETE	cdtA=COMPLETE,cdtB=COMPLETE,tcdA=PARTIAL_END_OF_CONTIG,tcdB=COMPLETE,tcdC=MISTRANSLATION,tcdE=COMPLETE,tcdR=PARTIAL_END_OF_CONTIG	3.11.26	ILLUMINA	MODMEDMICOXFORD	SKESA v. 2.2
PDT001228449.1	SAMN17377984	PRJNA692997	Clostridioides difficile	Clostridioides difficile		Ireland	Farm sample	clinical	ModMedMicOxford	2015-05-01	PDS000017348.200	GCA_021552835.1	SRR13480832	DAFNNB000000000.1	1496	1496	aad9=COMPLETE,abc-f=HMM,blaCDD=COMPLETE,blaR1=HMM,gyrB_D426N=POINT,gyrB_S366V=POINT,gyrB_S416A=POINT,tet(M)=COMPLETE,vanZ1=COMPLETE	cdtA=COMPLETE,cdtB=COMPLETE,tcdA=PARTIAL_END_OF_CONTIG,tcdB=COMPLETE,tcdC=MISTRANSLATION,tcdE=COMPLETE,tcdR=PARTIAL_END_OF_CONTIG	3.11.26	ILLUMINA	MODMEDMICOXFORD	SKESA v. 2.2
PDT001228453.1	SAMN17377988	PRJNA692997	Clostridioides difficile	Clostridioides difficile		Ireland	Farm sample	clinical	ModMedMicOxford	2015-05-01	PDS000017348.200	GCA_021553695.1	SRR13480836	DAFNNU000000000.1	1496	1496	aad9=COMPLETE,abc-f=HMM,blaCDD=COMPLETE,blaR1=HMM,gyrB_S366V=POINT,gyrB_S416A=POINT,tet(M)=COMPLETE,vanZ1=COMPLETE	cdtA=COMPLETE,cdtB=COMPLETE,tcdA=PARTIAL_END_OF_CONTIG,tcdB=COMPLETE,tcdC=MISTRANSLATION,tcdE=COMPLETE,tcdR=COMPLETE	3.11.26	ILLUMINA	MODMEDMICOXFORD	SKESA v. 2.2
PDT001228464.1	SAMN17377999	PRJNA692997	Clostridioides difficile	Clostridioides difficile		Ireland	clinical sample	clinical	ModMedMicOxford	2015-11-24	PDS000017348.200	GCA_021551935.1	SRR13480847	DAFNME000000000.1	1496	1496	aad9=COMPLETE,abc-f=HMM,blaCDD=COMPLETE,blaR1=HMM,gyrA_T82I=POINT,gyrB_S366V=POINT,gyrB_S416A=POINT,tet(M)=COMPLETE,vanZ1=COMPLETE	cdtA=COMPLETE,cdtB=COMPLETE,tcdA=PARTIAL_END_OF_CONTIG,tcdB=COMPLETE,tcdC=MISTRANSLATION,tcdE=COMPLETE,tcdR=COMPLETE	3.11.26	ILLUMINA	MODMEDMICOXFORD	SKESA v. 2.2
PDT001612994.1	SAMN31945750	PRJNA907009	Clostridioides difficile	Clostridioides difficile	T222	Ireland	Poultry/Soil	environmental/other		2021-06-08	PDS000017348.200	GCA_028596875.1		JAQRIW000000000.1	1496	1496	aad9=COMPLETE,abc-f=HMM,blaCDD=COMPLETE,blaR1=HMM,gyrA_T82I=POINT,gyrB_S366V=POINT,gyrB_S416A=POINT,tet(M)=COMPLETE,vanZ1=COMPLETE	cdtA=COMPLETE,cdtB=COMPLETE,tcdA=COMPLETE,tcdB=COMPLETE,tcdC=MISTRANSLATION,tcdE=COMPLETE,tcdR=COMPLETE	3.11.26			SPAdes v. v3.13.1
PDT001613004.1	SAMN31945739	PRJNA907009	Clostridioides difficile	Clostridioides difficile	T496	Ireland	Poultry/Soil	environmental/other		2021-06-08	PDS000017348.200	GCA_028597095.1		JAQRJH000000000.1	1496	1496	aad9=COMPLETE,abc-f=HMM,blaCDD=COMPLETE,blaR1=HMM,gyrB_S366V=POINT,gyrB_S416A=POINT,tet(M)=COMPLETE,vanZ1=COMPLETE	cdtA=COMPLETE,cdtB=COMPLETE,tcdA=COMPLETE,tcdB=COMPLETE,tcdC=MISTRANSLATION,tcdE=COMPLETE,tcdR=COMPLETE	3.11.26			SPAdes v. v3.13.1
PDT001672953.1	SAMN25516732	PRJNA762697	Clostridioides difficile	Clostridioides difficile	RT78	United Kingdom	Human infection	clinical	ModMedMicOxford		PDS000017348.200	GCA_029491965.1	SRR17631007	DAOEHT000000000.1	1496	1496	aad9=COMPLETE,abc-f=HMM,blaCDD=COMPLETE,blaR1=HMM,gyrB_S366V=POINT,gyrB_S416A=POINT,tet(M)=COMPLETE,vanZ1=COMPLETE	cdtA=COMPLETE,cdtB=COMPLETE,tcdA=PARTIAL_END_OF_CONTIG,tcdB=COMPLETE,tcdC=MISTRANSLATION,tcdE=COMPLETE,tcdR=COMPLETE	3.11.26	ILLUMINA	MODMEDMICOXFORD	SKESA v. 2.2
PDT001672977.1	SAMN25516859	PRJNA762697	Clostridioides difficile	Clostridioides difficile	RT78	United Kingdom	Human infection	clinical	ModMedMicOxford		PDS000017348.200	GCA_029491585.1	SRR17631146	DAOEHE000000000.1	1496	1496	aad9=COMPLETE,abc-f=HMM,blaCDD=COMPLETE,blaR1=HMM,gyrB_S366V=POINT,gyrB_S416A=POINT,tet(M)=COMPLETE,vanZ1=COMPLETE	cdtA=COMPLETE,cdtB=COMPLETE,tcdA=PARTIAL_END_OF_CONTIG,tcdB=COMPLETE,tcdC=MISTRANSLATION,tcdE=COMPLETE,tcdR=COMPLETE	3.11.26	ILLUMINA	MODMEDMICOXFORD	SKESA v. 2.2

### Sheet: Figure 3
#Isolate	BioSample	BioProject	Organism group	Scientific name	Strain	Location	Isolation source	Isolation type	Collected by	Collection date	SNP cluster	Assembly	Run	WGS accession	Species TaxID	TaxID	AMR genotypes	Virulence genotypes	AMRFinderPlus version	Platform	SRA Center	Method
PDT000440275.3	SAMN08225667	PRJNA420718	Clostridium perfringens	Clostridium perfringens	NY82581450	USA:NY	gravy	environmental/other	NY	2010	PDS000040793.2		SRR8877819		1502	1502	tetA(P)=MISTRANSLATION	cpa=COMPLETE,cpe=COMPLETE	3.11.26	ILLUMINA	CFSAN
PDT000440276.3	SAMN08225676	PRJNA420718	Clostridium perfringens	Clostridium perfringens	NY82541376	USA:NY	mashed potato	environmental/other	NY	2016	PDS000040793.2		SRR8877856		1502	1502	tetA(P)=MISTRANSLATION	cpa=COMPLETE,cpe=COMPLETE	3.11.26	ILLUMINA	CFSAN
PDT000440287.1	SAMN08466965	PRJNA420718	Clostridium perfringens	Clostridium perfringens	NY84141151	USA:NY	stool	clinical	NY	2016	PDS000040793.2		SRR6930169		1502	1502	tetA(P)=MISTRANSLATION	cpa=COMPLETE,cpe=COMPLETE	3.11.26	ILLUMINA	CFSAN
PDT000440289.1	SAMN08466975	PRJNA420718	Clostridium perfringens	Clostridium perfringens	NY84141319	USA:NY	stool	clinical	NY	2016	PDS000040793.2		SRR6930187		1502	1502	tetA(P)=MISTRANSLATION	cpa=COMPLETE,cpe=COMPLETE	3.11.26	ILLUMINA	CFSAN
PDT000440291.1	SAMN08466974	PRJNA420718	Clostridium perfringens	Clostridium perfringens	NY84140474	USA:NY	stool	clinical	NY	2016	PDS000040793.2		SRR6985953		1502	1502	tetA(P)=MISTRANSLATION	cpa=COMPLETE,cpe=COMPLETE	3.11.26	ILLUMINA	CFSAN
PDT000440292.1	SAMN08467236	PRJNA420718	Clostridium perfringens	Clostridium perfringens	NY84139829	USA:NY	stool	clinical	NY	2016	PDS000040793.2		SRR6985971		1502	1502	tetA(P)=MISTRANSLATION	cpa=COMPLETE,cpe=COMPLETE	3.11.26	ILLUMINA	CFSAN
PDT000440298.1	SAMN08467239	PRJNA420718	Clostridium perfringens	Clostridium perfringens	NY84139156	USA:NY	stool	clinical	NY	2016	PDS000040793.2		SRR7066496		1502	1502	tetA(P)=MISTRANSLATION	cpa=COMPLETE,cpe=COMPLETE	3.11.26	ILLUMINA	CFSAN
PDT000440303.1	SAMN08467234	PRJNA420718	Clostridium perfringens	Clostridium perfringens	NY84139376	USA:NY	stool	clinical	NY	2016	PDS000040793.2		SRR7066526		1502	1502	tetA(P)=MISTRANSLATION	cpa=COMPLETE,cpe=COMPLETE	3.11.26	ILLUMINA	CFSAN
PDT000440322.1	SAMN08466963	PRJNA420718	Clostridium perfringens	Clostridium perfringens	NY84139278	USA:NY	stool	clinical	NY	2016	PDS000040793.2		SRR7066607		1502	1502	tetA(P)=MISTRANSLATION	cpa=COMPLETE,cpe=COMPLETE	3.11.26	ILLUMINA	CFSAN
PDT000440326.1	SAMN09281171	PRJNA420718	Clostridium perfringens	Clostridium perfringens	NY87455425	USA:NY	gravy	environmental/other	NY	2016	PDS000040793.2		SRR7269465		1502	1502	tetA(P)=MISTRANSLATION	cpa=COMPLETE,cpe=COMPLETE	3.11.26	ILLUMINA	CFSAN
PDT000440330.1	SAMN09281158	PRJNA420718	Clostridium perfringens	Clostridium perfringens	NY87455515	USA:NY	gravy	environmental/other	NY	2016	PDS000040793.2		SRR7269537		1502	1502	tetA(P)=MISTRANSLATION	cpa=COMPLETE,cpe=COMPLETE	3.11.26	ILLUMINA	CFSAN
PDT000440333.1	SAMN09281163	PRJNA420718	Clostridium perfringens	Clostridium perfringens	NY87455467	USA:NY	gravy	environmental/other	NY	2016	PDS000040793.2		SRR7270878		1502	1502	tetA(P)=MISTRANSLATION	cpa=COMPLETE,cpe=COMPLETE	3.11.26	ILLUMINA	CFSAN
PDT000440335.1	SAMN09281156	PRJNA420718	Clostridium perfringens	Clostridium perfringens	NY87455557	USA:NY	gravy	environmental/other	NY	2016	PDS000040793.2		SRR7270909		1502	1502	tetA(P)=MISTRANSLATION	cpa=COMPLETE,cpe=COMPLETE	3.11.26	ILLUMINA	CFSAN

### Sheet: Figure 4
#Isolate	BioSample	BioProject	Organism group	Scientific name	Strain	Location	Isolation source	Isolation type	Collected by	Collection date	SNP cluster	Assembly	Run	WGS accession	Species TaxID	TaxID	AMR genotypes	Virulence genotypes	AMRFinderPlus version	Platform	SRA Center	Method
PDT000302309.1	SAMN08619546	PRJNA436211	Clostridium botulinum	Clostridium botulinum	food_20	China: Hebei	infant rice cereal	environmental/other	Institute of Microbiology and Epidemiology	2015	PDS000136320.1	GCA_003014955.1		PYBM00000000.1	1491	1491	abc-f=HMM,ant(9)=HMM,catA=HMM,cfr=COMPLETE,fosX=HMM,lsa=HMM,vat(D)=COMPLETE		3.11.26			Newbler v. 3.0
PDT001611423.1	SAMN33095721	PRJNA931660	Clostridium botulinum	Clostridium botulinum		China: Beijing	feces	clinical	Chinese Center for Disease Control and Prevention	2018-06-11	PDS000136320.1	GCA_028576575.1	SRR23344024	DANHRB000000000.1	1491	1491	abc-f=HMM,ant(9)=HMM,catA=HMM,cfr=COMPLETE,fosX=HMM,lsa=HMM,vat(D)=COMPLETE		3.11.26	ILLUMINA	CHINESE CENTER FOR DISEASE CONTROL AND PREVENTION	SKESA v. 2.2
PDT001611426.1	SAMN33095754	PRJNA931660	Clostridium botulinum	Clostridium botulinum		China: Hubei	feces	clinical	Chinese Center for Disease Control and Prevention	2021-08-12	PDS000136320.1	GCA_028576515.1	SRR23344027	DANHQZ000000000.1	1491	1491	abc-f=HMM,ant(9)=HMM,catA=HMM,cfr=COMPLETE,fosX=HMM,lsa=HMM,vat(D)=COMPLETE		3.11.26	ILLUMINA	CHINESE CENTER FOR DISEASE CONTROL AND PREVENTION	SKESA v. 2.2
PDT001611428.1	SAMN33095752	PRJNA931660	Clostridium botulinum	Clostridium botulinum		China: Beijing	feces	clinical	Chinese Center for Disease Control and Prevention	2020-06-15	PDS000136320.1	GCA_028582915.1	SRR23344029	DANHSP000000000.1	1491	1491	abc-f=HMM,ant(9)=HMM,catA=HMM,cfr=COMPLETE,fosX=HMM,lsa=HMM,vat(D)=COMPLETE		3.11.26	ILLUMINA	CHINESE CENTER FOR DISEASE CONTROL AND PREVENTION	SKESA v. 2.2
PDT001611431.1	SAMN33095749	PRJNA931660	Clostridium botulinum	Clostridium botulinum		China: Beijing	feces	clinical	Chinese Center for Disease Control and Prevention	2020-06-19	PDS000136320.1	GCA_028577135.1	SRR23344032	DANHRQ000000000.1	1491	1491	abc-f=HMM,ant(9)=HMM,catA=HMM,cfr=COMPLETE,fosX=HMM,lsa=HMM,vat(D)=COMPLETE		3.11.26	ILLUMINA	CHINESE CENTER FOR DISEASE CONTROL AND PREVENTION	SKESA v. 2.2
PDT001611432.1	SAMN33095748	PRJNA931660	Clostridium botulinum	Clostridium botulinum		China: Beijing	feces	clinical	Chinese Center for Disease Control and Prevention	2020-06-19	PDS000136320.1	GCA_028577095.1	SRR23344033	DANHRO000000000.1	1491	1491	abc-f=HMM,ant(9)=HMM,catA=HMM,cfr=COMPLETE,fosX=HMM,lsa=HMM,vat(D)=COMPLETE		3.11.26	ILLUMINA	CHINESE CENTER FOR DISEASE CONTROL AND PREVENTION	SKESA v. 2.2
PDT001611433.1	SAMN33095747	PRJNA931660	Clostridium botulinum	Clostridium botulinum		China: Beijing	feces	clinical	Chinese Center for Disease Control and Prevention	2020-06-19	PDS000136320.1	GCA_028576495.1	SRR23344034	DANHQY000000000.1	1491	1491	abc-f=HMM,ant(9)=HMM,catA=HMM,cfr=COMPLETE,fosX=HMM,lsa=HMM,vat(D)=COMPLETE		3.11.26	ILLUMINA	CHINESE CENTER FOR DISEASE CONTROL AND PREVENTION	SKESA v. 2.2
PDT001611434.1	SAMN33095720	PRJNA931660	Clostridium botulinum	Clostridium botulinum		China: Beijing	feces	clinical	Chinese Center for Disease Control and Prevention	2020-05-16	PDS000136320.1	GCA_028576455.1	SRR23344035	DANHQX000000000.1	1491	1491	abc-f=HMM,ant(9)=HMM,catA=HMM,cfr=COMPLETE,fosX=HMM,lsa=HMM,vat(D)=COMPLETE		3.11.26	ILLUMINA	CHINESE CENTER FOR DISEASE CONTROL AND PREVENTION	SKESA v. 2.2
PDT001611435.1	SAMN33095746	PRJNA931660	Clostridium botulinum	Clostridium botulinum		China: Beijing	soil	environmental/other	Chinese Center for Disease Control and Prevention	2020-06-15	PDS000136320.1	GCA_028576475.1	SRR23344036	DANHQV000000000.1	1491	1491	abc-f=HMM,ant(9)=HMM,catA=HMM,cfr=COMPLETE,fosX=HMM,lsa=HMM,vat(D)=COMPLETE		3.11.26	ILLUMINA	CHINESE CENTER FOR DISEASE CONTROL AND PREVENTION	SKESA v. 2.2
PDT001611437.1	SAMN33095744	PRJNA931660	Clostridium botulinum	Clostridium botulinum		China: Beijing	feces	clinical	Chinese Center for Disease Control and Prevention	2020-06-17	PDS000136320.1	GCA_028577895.1	SRR23344038	DANHSH000000000.1	1491	1491	abc-f=HMM,ant(9)=HMM,catA=HMM,cfr=COMPLETE,fosX=HMM,lsa=HMM,vat(D)=COMPLETE		3.11.26	ILLUMINA	CHINESE CENTER FOR DISEASE CONTROL AND PREVENTION	SKESA v. 2.2
PDT001611438.1	SAMN33095743	PRJNA931660	Clostridium botulinum	Clostridium botulinum		China: Beijing	soil	environmental/other	Chinese Center for Disease Control and Prevention	2020-06-15	PDS000136320.1	GCA_028576395.1	SRR23344039	DANHQT000000000.1	1491	1491	abc-f=HMM,ant(9)=HMM,catA=HMM,cfr=COMPLETE,fosX=HMM,lsa=HMM,vat(D)=COMPLETE		3.11.26	ILLUMINA	CHINESE CENTER FOR DISEASE CONTROL AND PREVENTION	SKESA v. 2.2
PDT001611439.1	SAMN33095742	PRJNA931660	Clostridium botulinum	Clostridium botulinum		China: Beijing	soil	environmental/other	Chinese Center for Disease Control and Prevention	2020-06-15	PDS000136320.1	GCA_028576655.1	SRR23344040	DANHRG000000000.1	1491	1491	abc-f=HMM,catA=HMM,cfr=COMPLETE,fosX=HMM,lsa=HMM		3.11.26	ILLUMINA	CHINESE CENTER FOR DISEASE CONTROL AND PREVENTION	SKESA v. 2.2
PDT001611440.1	SAMN33095741	PRJNA931660	Clostridium botulinum	Clostridium botulinum		China: Beijing	soil	environmental/other	Chinese Center for Disease Control and Prevention	2020-06-15	PDS000136320.1	GCA_028582865.1	SRR23344041	DANHSN000000000.1	1491	1491	abc-f=HMM,ant(9)=HMM,catA=HMM,cfr=COMPLETE,fosX=HMM,lsa=HMM,vat(D)=COMPLETE		3.11.26	ILLUMINA	CHINESE CENTER FOR DISEASE CONTROL AND PREVENTION	SKESA v. 2.2
PDT001611441.1	SAMN33095740	PRJNA931660	Clostridium botulinum	Clostridium botulinum		China: Beijing	soil	environmental/other	Chinese Center for Disease Control and Prevention	2020-06-15	PDS000136320.1	GCA_028582855.1	SRR23344042	DANHSO000000000.1	1491	1491	abc-f=HMM,ant(9)=HMM,catA=HMM,cfr=COMPLETE,fosX=HMM,lsa=HMM,vat(D)=COMPLETE		3.11.26	ILLUMINA	CHINESE CENTER FOR DISEASE CONTROL AND PREVENTION	SKESA v. 2.2
PDT001611442.1	SAMN33095739	PRJNA931660	Clostridium botulinum	Clostridium botulinum		China: Beijing	soil	environmental/other	Chinese Center for Disease Control and Prevention	2020-06-15	PDS000136320.1	GCA_028576435.1	SRR23344043	DANHQS000000000.1	1491	1491	abc-f=HMM,ant(9)=HMM,catA=HMM,cfr=COMPLETE,fosX=HMM,lsa=HMM,vat(D)=COMPLETE		3.11.26	ILLUMINA	CHINESE CENTER FOR DISEASE CONTROL AND PREVENTION	SKESA v. 2.2
PDT001611444.1	SAMN33095737	PRJNA931660	Clostridium botulinum	Clostridium botulinum		China: Beijing	soil	environmental/other	Chinese Center for Disease Control and Prevention	2020-06-15	PDS000136320.1	GCA_028576635.1	SRR23344045	DANHRE000000000.1	1491	1491	abc-f=HMM,catA=HMM,cfr=COMPLETE,fosX=HMM,lsa=HMM		3.11.26	ILLUMINA	CHINESE CENTER FOR DISEASE CONTROL AND PREVENTION	SKESA v. 2.2
PDT001611447.1	SAMN33095735	PRJNA931660	Clostridium botulinum	Clostridium botulinum		China: Beijing	feces	clinical	Chinese Center for Disease Control and Prevention	2020-06-13	PDS000136320.1	GCA_028576335.1	SRR23344048	DANHQQ000000000.1	1491	1491	abc-f=HMM,ant(9)=HMM,catA=HMM,cfr=COMPLETE,fosX=HMM,lsa=HMM,vat(D)=COMPLETE		3.11.26	ILLUMINA	CHINESE CENTER FOR DISEASE CONTROL AND PREVENTION	SKESA v. 2.2
PDT001611450.1	SAMN33095732	PRJNA931660	Clostridium botulinum	Clostridium botulinum		China: Beijing	feces	clinical	Chinese Center for Disease Control and Prevention	2019-09-25	PDS000136320.1	GCA_028576275.1	SRR23344051	DANHQM000000000.1	1491	1491	abc-f=HMM,ant(9)=HMM,catA=HMM,cfr=COMPLETE,fosX=HMM,lsa=HMM,vat(D)=COMPLETE		3.11.26	ILLUMINA	CHINESE CENTER FOR DISEASE CONTROL AND PREVENTION	SKESA v. 2.2
PDT001611451.1	SAMN33095731	PRJNA931660	Clostridium botulinum	Clostridium botulinum		China: Beijing	feces	clinical	Chinese Center for Disease Control and Prevention	2019-10-19	PDS000136320.1	GCA_028577035.1	SRR23344052	DANHRN000000000.1	1491	1491	abc-f=HMM,ant(9)=HMM,catA=HMM,cfr=COMPLETE,fosX=HMM,lsa=HMM,vat(D)=COMPLETE		3.11.26	ILLUMINA	CHINESE CENTER FOR DISEASE CONTROL AND PREVENTION	SKESA v. 2.2
PDT001611460.1	SAMN33095760	PRJNA931660	Clostridium botulinum	Clostridium botulinum		China: Hubei	feces	clinical	Chinese Center for Disease Control and Prevention	2021-12-25	PDS000136320.1	GCA_028576675.1	SRR23344061	DANHRF000000000.1	1491	1491	abc-f=HMM,catA=HMM,cfr=COMPLETE,fosX=HMM,lsa=HMM		3.11.26	ILLUMINA	CHINESE CENTER FOR DISEASE CONTROL AND PREVENTION	SKESA v. 2.2
PDT001611465.1	SAMN33095718	PRJNA931660	Clostridium botulinum	Clostridium botulinum		China: Shanxi	feces	clinical	Chinese Center for Disease Control and Prevention	2020-05-27	PDS000136320.1	GCA_028577455.1	SRR23344066	DANHRW000000000.1	1491	1491	abc-f=HMM,ant(9)=HMM,catA=HMM,cfr=COMPLETE,cfr=PARTIAL_END_OF_CONTIG,fosX=HMM,lsa=HMM,vat(D)=COMPLETE		3.11.26	ILLUMINA	CHINESE CENTER FOR DISEASE CONTROL AND PREVENTION	SKESA v. 2.2
PDT001611466.1	SAMN33095717	PRJNA931660	Clostridium botulinum	Clostridium botulinum		China: Beijing	feces	clinical	Chinese Center for Disease Control and Prevention	2021-05-29	PDS000136320.1	GCA_028582835.1	SRR23344067	DANHSM000000000.1	1491	1491	abc-f=HMM,ant(9)=HMM,catA=HMM,cfr=COMPLETE,fosX=HMM,lsa=HMM,vat(D)=COMPLETE		3.11.26	ILLUMINA	CHINESE CENTER FOR DISEASE CONTROL AND PREVENTION	SKESA v. 2.2
